# Genome-scale CRISPR screening reveals host factors required for ribosome formation and viral replication

**DOI:** 10.1101/2022.11.12.515717

**Authors:** Maikke B. Ohlson, Ashwani Kumar, Jennifer L. Eitson, Seoyeon Jang, Chunyang Ni, Chao Xing, Michael Buszczak, John W. Schoggins

## Abstract

Viruses are known to co-opt host machinery for translation initiation, but less is known about which host factors are required for the formation of ribosomes used to synthesize viral proteins. Using a loss of function CRISPR screen, we show that synthesis of a flavivirus encoded reporter depends on multiple host factors, including several 60S ribosome biogenesis proteins. Viral phenotyping revealed that two of these factors, SBDS, a known ribosome biogenesis factor, and the relatively uncharacterized protein SPATA5, were broadly required for replication of flaviviruses, coronaviruses, alphaviruses, paramyxoviruses, an enterovirus, and a poxvirus. Mechanistic studies revealed that loss of SPATA5 caused defects in ribosomal RNA processing and ribosome assembly, suggesting that this human protein may be a functional ortholog of yeast *Drg1*. These studies implicate specific ribosome biogenesis proteins as viral host dependency factors that are required for synthesis of virally encoded protein and accordingly, optimal viral replication.
