## Supplementary material for "Genome-scale CRISPR screening reveals host factors required for ribosome formation and viral replication": Table S3

### Sheet: Sheet1
Table S2: Oligos and probes used in this study
Name	Sequence
P5 - 0 nt stagger	AATGATACGGCGACCACCGAGATCTACACTCTTTCCCTACACGACG CTCTTCCGATCTTTGTGGAAAGGACGAAACACCG
P5 - 1 nt stagger	AATGATACGGCGACCACCGAGATCTACACTCTTTCCCTACACGACG CTCTTCCGATCTCTTGTGGAAAGGACGAAACACCG
P5 - 2 nt stagger	AATGATACGGCGACCACCGAGATCTACACTCTTTCCCTACACGACG CTCTTCCGATCTGCTTGTGGAAAGGACGAAACACCG
P5 - 3 nt stagger	AATGATACGGCGACCACCGAGATCTACACTCTTTCCCTACACGACG CTCTTCCGATCTAGCTTGTGGAAAGGACGAAACACCG
P5 - 4 nt stagger	AATGATACGGCGACCACCGAGATCTACACTCTTTCCCTACACGACG CTCTTCCGATCTCAACTTGTGGAAAGGACGAAACACCG
P5 - 6 nt stagger	AATGATACGGCGACCACCGAGATCTACACTCTTTCCCTACACGACG CTCTTCCGATCTTGCACCTTGTGGAAAGGACGAAACACCG
P5 - 7 nt stagger	AATGATACGGCGACCACCGAGATCTACACTCTTTCCCTACACGACG CTCTTCCGATCTACGCAACTTGTGGAAAGGACGAAACACCG
P5 - 8 nt stagger	AATGATACGGCGACCACCGAGATCTACACTCTTTCCCTACACGACG CTCTTCCGATCTGAAGACCCTTGTGGAAAGGACGAAACACCG
P7 B01	CAAGCAGAAGACGGCATACGAGATATTGGATTGTGACTGGAGTTCAGACGTGTGCTCTTCCGATCTCCAATTCCCACTCCTTTCAAGACCT
P7 B02	CAAGCAGAAGACGGCATACGAGATATACTCGGGTGACTGGAGTTCAGACGTGTGCTCTTCCGATCTCCAATTCCCACTCCTTTCAAGACCT
P7 B03	CAAGCAGAAGACGGCATACGAGATTATGAGAAGTGACTGGAGTTCAGACGTGTGCTCTTCCGATCTCCAATTCCCACTCCTTTCAAGACCT
P7 B04	CAAGCAGAAGACGGCATACGAGATGCACAGTTGTGACTGGAGTTCAGACGTGTGCTCTTCCGATCTCCAATTCCCACTCCTTTCAAGACCT
P7 B05	CAAGCAGAAGACGGCATACGAGATCGTGGATTGTGACTGGAGTTCAGACGTGTGCTCTTCCGATCTCCAATTCCCACTCCTTTCAAGACCT
P7 B06	CAAGCAGAAGACGGCATACGAGATTAGTAGAAGTGACTGGAGTTCAGACGTGTGCTCTTCCGATCTCCAATTCCCACTCCTTTCAAGACCT
P7 B07	CAAGCAGAAGACGGCATACGAGATGCACGATTGTGACTGGAGTTCAGACGTGTGCTCTTCCGATCTCCAATTCCCACTCCTTTCAAGACCT
SBDS BrLib_37867 oligo1	caccgACTGAAATCTGTAAGCAGGT
SBDS BrLib_37867 oligo2	aaacACCTGCTTACAGATTTCAGTc
SBDS BrLib_37869 oligo1	caccgGGCACGCTTCATCCGTACCA
SBDS BrLib_37869 oligo2	aaacTGGTACGGATGAAGCGTGCCc
GNL3 BrLib_35012 oligo1	caccgCAACACCTCTAGGACAACAT
GNL3 BrLib_35012 oligo2	aaacATGTTGTCCTAGAGGTGTTGc
GNL3 BrLib_35013 oligo1	caccgGAAGAAAGAATTGCCAACAG
GNL3 BrLib_35013 oligo2	aaacCTGTTGGCAATTCTTTCTTCc
ABCF1 BrLib_57 oligo1	caccgCTGCAGAGGCCAAAGCACGG
ABCF1 BrLib_57 oligo2	aaacCCGTGCTTTGGCCTCTGCAGc
ABCF1 BrLib_60 oligo1	caccgTGTAATTGCCCCTATAGTAG
ABCF1 BrLib_60 oligo2	aaacCTACTATAGGGGCAATTACAc
DDX54 BrLib_48789 oligo1	caccgCCACGCCGAGTACCTCACTG
DDX54 BrLib_48789 oligo2	aaacCAGTGAGGTACTCGGCGTGGc
DDX54 BrLib_48788 oligo1	caccgCAGGTAGGGGATTTCATCAG
DDX54 BrLib_48788 oligo2	aaacCTGATGAAATCCCCTACCTGc
SPATA5 BrLib_63881 oligo1	caccgACTTTGTCCGAAAAGAGAGG
SPATA5 BrLib_63881 oligo2	aaacCCTCTCTTTTCGGACAAAGTc
SPATA5 BrLib_63882 oligo1	caccgATAAAGTAACACTCCTCTAG
SPATA5 BrLib_63882 oligo2	aaacCTAGAGGAGTGTTACTTTATc
WDR18 BrLib_45456 oligo1	caccgGATGTGGAGCTGCATCGTGT
WDR18 BrLib_45456 oligo2	aaacACACGATGCAGCTCCACATCc
WDR18 BrLib_45457 oligo1	caccgTCAGACAGGTGACAGGCCCG
WDR18 BrLib_45457 oligo2	aaacCGGGCCTGTCACCTGTCTGAc
GUK1 BrLib_8021 oligo1	caccgACATCAAGGCCACCGATCTG
GUK1 BrLib_8021 oligo2	aaacCAGATCGGTGGCCTTGATGTc
GUK1 BrLib_8022 oligo1	caccgCGGGGAACCTGTATGGCACG
GUK1 BrLib_8022 oligo2	aaacCGTGCCATACAGGTTCCCCGc
EIF6 BrLib_9816 oligo1	caccgTCCGATCGCTACCAGACAGT
EIF6 BrLib_9816 oligo2	aaacACTGTCTGGTAGCGATCGGAc
EIF6 BrLib_9814 oligo1	caccgCGATAGACGCGTGCACCACG
EIF6 BrLib_9814 oligo2	aaacCGTGGTGCACGCGTCTATCGc
MAK16 BrLib_53792 oligo1	caccgCTTTGTCGAAGGCATGAATG
MAK16 BrLib_53792 oligo2	aaacCATTCATGCCTTCGACAAAGc
MAK16 BrLib_53793 oligo1	caccgTAATCGGTCATCCTGTCCCC
MAK16 BrLib_53793 oligo2	aaacGGGGACAGGATGACCGATTAc
FTSJ3 BrLib_57946 oligo1	caccgAGTGTTACGAACCATCCCCC
FTSJ3 BrLib_57946 oligo2	aaacGGGGGATGGTTCGTAACACTc
FTSJ3 BrLib_57945 oligo1	caccgAGGGTCTAAGGGACCAAAAG
FTSJ3 BrLib_57945 oligo2	aaacCTTTTGGTCCCTTAGACCCTc
SPATA5_5'_BP_arms	GGGGACAAGTTTGTACAAAAAAGCAGGCTTCACCatgTCTTCCAAGAAGAATAGAAAGC
SPATA5_3'_BP_arms	GGGGACCACTTTGTACAAGAAAGCTGGGTttaGAGTGTATGCAGCCCACTCTTC
SBDS g2 PAM QC For	GATCCGCCTAACCAATGTGGCAGTGGTACGGATGAAGCGTG
SBDS g2 PAM QC Rev	CACGCTTCATCCGTACCACTGCCACATTGGTTAGGCGGATC
SPATA5 g1 PAM QC For	CTTTGTCCGAAAAGAGAGGGAGCCCAGAATGAAGTGGAAAAAAG
SPATA5 g1 PAM QC Rev	CTTTTTTCCACTTCATTCTGGGCTCCCTCTCTTTTCGGACAAAG
SPATA5 g2 PAM QC For	CAAGAGTTATGGAATTCCTGCACCTAGAGGAGTGTTACTTTATG
SPATA5 g2 PAM QC Rev	CATAAAGTAACACTCCTCTAGGTGCAGGAATTCCATAACTCTTG
SPATA5 E454Q QC For	CCA TCA ATT ATT TTT ATT GAT CAG CTG GAT GCA CTT TGT CCG
SPATA5 E454Q QC Rev	CGG ACA AAG TGC ATC CAG CTG ATC AAT AAA AAT AAT TGA TGG
SPATA5 E728Q QC For	CCT TCC ATT ATT TTC TTT GAT CAA CTG GAT GCC TTA GCA GTT G
SPATA5 E728Q QC Rev	C AAC TGC TAA GGC ATC CAG TTG ATC AAA GAA AAT AAT GGA AGG
Northern probes	Sequence
5’-ETS	/5Biosg/CGGAGGCCCAACCTCTCCGACGACAGGTCGCCAGAGGACAGCGTGTCAGC
ITS1	/5Biosg/CCTCGCCCTCCGGGCTCCGTTAATGATC
ITS2	/5Biosg/CTGCGAGGGAACCCCCAGCCGCGCA
